# HKG: An open genetic variant database of 205 Hong Kong Cantonese exomes

**DOI:** 10.1101/2021.06.15.448515

**Authors:** Min Ou, Henry Chi-Ming Leung, Amy Wing-Sze Leung, Ho-Ming Luk, Bin Yan, Chi-Man Liu, Tony Ming-For Tong, Myth Tsz-Shun Mok, Wallace Ming-Yuen Ko, Wai-Chun Law, Tak-Wah Lam, Ivan Fai-Man Lo, Ruibang Luo

## Abstract

HKG is the first fully accessible variant database for Hong Kong Cantonese, constructed from 205 novel whole-exome sequencing data. There has long been a research gap in the understanding of the genetic architecture of southern Chinese subgroups, including Hong Kong Cantonese. HKG detected 196,325 high-quality variants with 5.93% being novel, and 25,472 variants were found to be unique in HKG compared to other Chinese populations (CHN). PCA illustrates the uniqueness of HKG in CHN, and IBD analysis revealed that it is related mostly to southern Chinese with a similar effective population size. An admixture study estimated the ancestral composition of HKG and CHN, with a gradient change from north to south, consistent with their geological distribution. ClinVar, CIViC and PharmGKB annotated 599 clinically significant variants and 360 putative loss-of-function variants, substantiating our understanding of population characteristics for future medical development. Among the novel variants, 96.57% were singleton and 6.85% were of high impact. With a good representation of Hong Kong Cantonese, we demonstrated better variant imputation using reference with the addition of HKG data, thus successfully filling the data gap in southern Chinese to facilitate the regional and global development of population genetics.
