## Supplementary Tables for "HKG: An open genetic variant database of 205 Hong Kong Cantonese exomes"

### Sheet: Table S1
Table S1. The number of MNVs set per MNV category
Number of MNVs	Category of Consequences
1	Gained Stop Loss
4	Gained Nonsense
15	Rescued Nonsense
370	Changed Missense
21	Partially Changed Missense
247	Noncoding or else
142	Unchanged
800	Total

### Sheet: Table S2
Table S2. 169 ClinVar pathogenic variants with MAF ≤ 1% in HKG and MAF ≤ 1% in gnomAD exomes
chr	position	ref	alt	ac	an	af	gnomAD_exomes_AF	ClinVar_ALLELEID	ClinVar_CLNSIG	ClinVar_GENEINFO	ClinVar
4	158695582	A	G	1	410	0.002439	9.94684e-05	632070	Pathogenic	ETFDH:2110	https://www.ncbi.nlm.nih.gov/clinvar/variation/632070/
15	45099748	C	T	1	410	0.002439	0.000194846	409244	Pathogenic	DUOX2:50506	https://www.ncbi.nlm.nih.gov/clinvar/variation/409244/
17	8173517	T	C	1	410	0.002439		917603	Pathogenic	TMEM107:84314&SNORD118:727676	https://www.ncbi.nlm.nih.gov/clinvar/variation/917603/
4	107932112	TC	T	1	410	0.002439		631848	Pathogenic	CYP2U1:113612&CYP2U1-AS1:101929595	https://www.ncbi.nlm.nih.gov/clinvar/variation/631848/
2	31529325	C	T	3	410	0.007317	0.000474014	18390	Pathogenic/Likely_pathogenic	SRD5A2:6716	https://www.ncbi.nlm.nih.gov/clinvar/variation/18390/
3	15645468	C	T	1	410	0.002439		16937	Pathogenic	BTD:686	https://www.ncbi.nlm.nih.gov/clinvar/variation/16937/
11	103177665	C	T	1	410	0.002439	4.03024e-06	440152	Pathogenic	DYNC2H1:79659	https://www.ncbi.nlm.nih.gov/clinvar/variation/440152/
15	45117274	C	G	1	410	0.002439		15483	Pathogenic	DUOXA2:405753	https://www.ncbi.nlm.nih.gov/clinvar/variation/15483/
17	16940384	A	AT	1	410	0.002439		574315	Pathogenic	TNFRSF13B:23495	https://www.ncbi.nlm.nih.gov/clinvar/variation/574315/
2	27480124	G	A	1	410	0.002439		560569	Pathogenic	IFT172:26160	https://www.ncbi.nlm.nih.gov/clinvar/variation/560569/
2	98396755	G	A	1	410	0.002439	6.77032e-05	24519	Pathogenic	CNGA3:1261	https://www.ncbi.nlm.nih.gov/clinvar/variation/24519/
2	166304286	G	A	1	410	0.002439		448951	Pathogenic	SCN9A:6335	https://www.ncbi.nlm.nih.gov/clinvar/variation/448951/
4	5640789	G	A	1	410	0.002439	4.77505e-05	18422	Pathogenic	EVC2:132884	https://www.ncbi.nlm.nih.gov/clinvar/variation/18422/
1	94005469	C	T	1	410	0.002439		152794	Pathogenic/Likely_pathogenic	ABCA4:24	https://www.ncbi.nlm.nih.gov/clinvar/variation/152794/
15	48411076	GGTTAA	G	1	410	0.002439		409254	Pathogenic	FBN1:2200	https://www.ncbi.nlm.nih.gov/clinvar/variation/409254/
8	144435526	G	A	1	410	0.002439		625900	Pathogenic	TONSL:4796&TONSL-AS1:100287098	https://www.ncbi.nlm.nih.gov/clinvar/variation/625900/
8	64616207	G	A	1	410	0.002439		221765	Pathogenic	CYP7B1:9420	https://www.ncbi.nlm.nih.gov/clinvar/variation/221765/
5	136056780	C	T	1	410	0.002439		22905	Pathogenic	TGFBI:7045	https://www.ncbi.nlm.nih.gov/clinvar/variation/22905/
8	142741199	C	T	3	410	0.007317		19641	Pathogenic	SLURP1:57152	https://www.ncbi.nlm.nih.gov/clinvar/variation/19641/
1	152313637	A	AC	2	410	0.004878		421169	Pathogenic	FLG:2312&FLG-AS1:339400	https://www.ncbi.nlm.nih.gov/clinvar/variation/421169/
1	197088357	G	A	1	410	0.002439	7.98046e-06	206735	Pathogenic	ASPM:259266	https://www.ncbi.nlm.nih.gov/clinvar/variation/206735/
15	45116587	T	TA	1	410	0.002439		227369	Pathogenic	DUOXA2:405753	https://www.ncbi.nlm.nih.gov/clinvar/variation/227369/
11	89284787	G	T	1	410	0.002439		105430	Pathogenic/Likely_pathogenic	TYR:7299	https://www.ncbi.nlm.nih.gov/clinvar/variation/105430/
1	99880047	G	T	1	410	0.002439		16139	Pathogenic/Likely_pathogenic	AGL:178	https://www.ncbi.nlm.nih.gov/clinvar/variation/16139/
5	132385472	C	T	2	410	0.004878		830065	Pathogenic	SLC22A5:6584	https://www.ncbi.nlm.nih.gov/clinvar/variation/830065/
5	132392565	C	G	1	410	0.002439		36757	Pathogenic/Likely_pathogenic	SLC22A5:6584	https://www.ncbi.nlm.nih.gov/clinvar/variation/36757/
15	48427730	CAT	C	1	410	0.002439		197619	Pathogenic	FBN1:2200	https://www.ncbi.nlm.nih.gov/clinvar/variation/197619/
4	4860357	C	A	1	410	0.002439		29924	Pathogenic	MSX1:4487	https://www.ncbi.nlm.nih.gov/clinvar/variation/29924/
10	71791167	C	T	1	410	0.002439		439914	Pathogenic	CDH23:64072	https://www.ncbi.nlm.nih.gov/clinvar/variation/439914/
8	104392834	G	A	1	410	0.002439	8.3616e-05	834031	Pathogenic	DPYS:1807	https://www.ncbi.nlm.nih.gov/clinvar/variation/834031/
19	48703560	C	T	4	410	0.009756	0.000558005	227407	Pathogenic	FUT2:2524&LOC105447645:105447645	https://www.ncbi.nlm.nih.gov/clinvar/variation/227407/
4	127920743	G	A	1	410	0.002439		172085	Pathogenic/Likely_pathogenic	MFSD8:256471	https://www.ncbi.nlm.nih.gov/clinvar/variation/172085/
4	1003054	G	GCT	1	410	0.002439		543037	Pathogenic/Likely_pathogenic	IDUA:3425	https://www.ncbi.nlm.nih.gov/clinvar/variation/543037/
11	65187964	C	T	1	410	0.002439		481998	Pathogenic	CAPN1:823	https://www.ncbi.nlm.nih.gov/clinvar/variation/481998/
7	107683453	A	G	2	410	0.004878		19879	Pathogenic	SLC26A4:5172	https://www.ncbi.nlm.nih.gov/clinvar/variation/19879/
9	95508247	GC	G	2	410	0.004878		361199	Pathogenic/Likely_pathogenic	PTCH1:5727	https://www.ncbi.nlm.nih.gov/clinvar/variation/361199/
7	80673381	ATATTGTGCCTAT	A	4	410	0.009756		227311	Pathogenic/Likely_pathogenic	CD36:948	https://www.ncbi.nlm.nih.gov/clinvar/variation/227311/
2	28776944	C	G	1	410	0.002439		249186	Pathogenic	PPP1CB:5500	https://www.ncbi.nlm.nih.gov/clinvar/variation/249186/
6	52046089	A	G	1	410	0.002439	7.96109e-05	620237	Pathogenic/Likely_pathogenic	PKHD1:5314	https://www.ncbi.nlm.nih.gov/clinvar/variation/620237/
1	17270928	C	T	1	410	0.002439		361772	Pathogenic	PADI3:51702	https://www.ncbi.nlm.nih.gov/clinvar/variation/361772/
19	13303877	G	A	2	410	0.004878		23527	Pathogenic	CACNA1A:773	https://www.ncbi.nlm.nih.gov/clinvar/variation/23527/
2	238348839	C	G	1	410	0.002439		440067	Pathogenic	TRAF3IP1:26146	https://www.ncbi.nlm.nih.gov/clinvar/variation/440067/
5	37048558	TATA	T	1	410	0.002439		168493	Pathogenic	NIPBL:25836	https://www.ncbi.nlm.nih.gov/clinvar/variation/168493/
4	24800212	C	G	4	410	0.009756		27816	Pathogenic	SOD3:6649	https://www.ncbi.nlm.nih.gov/clinvar/variation/27816/
9	36246120	T	A	1	410	0.002439		49657	Pathogenic/Likely_pathogenic	GNE:10020	https://www.ncbi.nlm.nih.gov/clinvar/variation/49657/
1	1232972	C	T	1	410	0.002439		75080	Pathogenic	B3GALT6:126792	https://www.ncbi.nlm.nih.gov/clinvar/variation/75080/
3	132665830	A	G	1	410	0.002439		260387	Pathogenic	UBA5:79876&NPHP3-ACAD11:100532724	https://www.ncbi.nlm.nih.gov/clinvar/variation/260387/
4	106235355	T	A	1	410	0.002439		227150	Pathogenic	TBCK:93627	https://www.ncbi.nlm.nih.gov/clinvar/variation/227150/
6	80273189	G	A	1	410	0.002439		102455	Pathogenic/Likely_pathogenic	BCKDHB:594	https://www.ncbi.nlm.nih.gov/clinvar/variation/102455/
16	72122957	G	A	2	410	0.004878	0.000187318	551501	Pathogenic	PMFBP1:83449	https://www.ncbi.nlm.nih.gov/clinvar/variation/551501/
1	171108182	CTG	C	1	410	0.002439		227206	Pathogenic	FMO3:2328	https://www.ncbi.nlm.nih.gov/clinvar/variation/227206/
2	238349323	AG	A	1	410	0.002439		440068	Pathogenic	TRAF3IP1:26146	https://www.ncbi.nlm.nih.gov/clinvar/variation/440068/
18	63804288	C	T	4	410	0.009756	0.000550258	108188	Pathogenic	SERPINB7:8710	https://www.ncbi.nlm.nih.gov/clinvar/variation/108188/
3	15645346	C	CT	1	410	0.002439		36429	Pathogenic	BTD:686	https://www.ncbi.nlm.nih.gov/clinvar/variation/36429/
10	100749771	C	CG	1	410	0.002439		166077	Pathogenic	PAX2:5076	https://www.ncbi.nlm.nih.gov/clinvar/variation/166077/
5	131159550	C	T	1	410	0.002439		45893	Pathogenic	HINT1:3094	https://www.ncbi.nlm.nih.gov/clinvar/variation/45893/
1	45508332	CAA	C	1	410	0.002439		541241	Pathogenic	MMACHC:25974	https://www.ncbi.nlm.nih.gov/clinvar/variation/541241/
17	8173550	C	G	1	410	0.002439		917614	Pathogenic	TMEM107:84314&SNORD118:727676	https://www.ncbi.nlm.nih.gov/clinvar/variation/917614/
22	20990476	G	A	1	410	0.002439		205685	Pathogenic/Likely_pathogenic	LZTR1:8216	https://www.ncbi.nlm.nih.gov/clinvar/variation/205685/
15	89327201	C	T	1	410	0.002439		28535	Pathogenic	POLG:5428	https://www.ncbi.nlm.nih.gov/clinvar/variation/28535/
6	32039081	C	G	2	410	0.004878		27194	Pathogenic	CYP21A2:1589&LOC106780800:106780800	https://www.ncbi.nlm.nih.gov/clinvar/variation/27194/
13	20189346	AG	A	2	410	0.004878		32053	Pathogenic	GJB2:2706	https://www.ncbi.nlm.nih.gov/clinvar/variation/32053/
3	87264299	C	T	1	410	0.002439		28645	Pathogenic	POU1F1:5449	https://www.ncbi.nlm.nih.gov/clinvar/variation/28645/
14	87993029	C	A	1	410	0.002439		621480	Pathogenic	GALC:2581	https://www.ncbi.nlm.nih.gov/clinvar/variation/621480/
5	177604400	G	GC	1	410	0.002439		247520	Pathogenic	B4GALT7:11285	https://www.ncbi.nlm.nih.gov/clinvar/variation/247520/
21	32299077	CG	C	1	410	0.002439		437711	Pathogenic	MRAP:56246	https://www.ncbi.nlm.nih.gov/clinvar/variation/437711/
17	42543882	C	T	1	410	0.002439		16600	Pathogenic	NAGLU:4669	https://www.ncbi.nlm.nih.gov/clinvar/variation/16600/
11	5226762	CAAAG	C	2	410	0.004878		30456	Pathogenic/Likely_pathogenic	HBB:3043&LOC106099062:106099062&LOC107133510:107133510	https://www.ncbi.nlm.nih.gov/clinvar/variation/30456/
12	102855315	C	T	1	410	0.002439		108460	Pathogenic	PAH:5053	https://www.ncbi.nlm.nih.gov/clinvar/variation/108460/
3	4815176	CAGA	C	1	410	0.002439		237577	Pathogenic	ITPR1:3708	https://www.ncbi.nlm.nih.gov/clinvar/variation/237577/
17	8173547	C	T	3	410	0.007317		917612	Pathogenic	TMEM107:84314&SNORD118:727676	https://www.ncbi.nlm.nih.gov/clinvar/variation/917612/
1	229432269	C	T	1	410	0.002439		447828	Pathogenic	ACTA1:58	https://www.ncbi.nlm.nih.gov/clinvar/variation/447828/
14	87945631	C	T	1	410	0.002439		177147	Pathogenic/Likely_pathogenic	GALC:2581	https://www.ncbi.nlm.nih.gov/clinvar/variation/177147/
16	84022883	C	T	1	410	0.002439	7.66127e-05	130984	Pathogenic	SLC38A8:146167	https://www.ncbi.nlm.nih.gov/clinvar/variation/130984/
13	38784709	G	A	1	410	0.002439	3.58266e-05	17024	Pathogenic	FREM2:341640	https://www.ncbi.nlm.nih.gov/clinvar/variation/17024/
4	158682269	G	A	1	410	0.002439		27067	Pathogenic	ETFDH:2110	https://www.ncbi.nlm.nih.gov/clinvar/variation/27067/
5	148120311	GA	G	1	410	0.002439		514505	Pathogenic	SPINK5:11005	https://www.ncbi.nlm.nih.gov/clinvar/variation/514505/
5	132608689	CA	C	4	410	0.009756		474257	Pathogenic	RAD50:10111	https://www.ncbi.nlm.nih.gov/clinvar/variation/474257/
7	142751919	C	T	1	410	0.002439	7.15768e-05	38878	Pathogenic/Likely_pathogenic	PRSS1:5644&TRB:6957	https://www.ncbi.nlm.nih.gov/clinvar/variation/38878/
10	49500616	A	C	2	410	0.004878		836915	Pathogenic	ERCC6:2074	https://www.ncbi.nlm.nih.gov/clinvar/variation/836915/
19	46755995	A	G	1	410	0.002439		266484	Pathogenic/Likely_pathogenic	FKRP:79147	https://www.ncbi.nlm.nih.gov/clinvar/variation/266484/
1	40818518	C	G	2	410	0.004878		34276	Pathogenic	KCNQ4:9132	https://www.ncbi.nlm.nih.gov/clinvar/variation/34276/
9	34649539	C	A	1	410	0.002439		36655	Pathogenic	GALT:2592	https://www.ncbi.nlm.nih.gov/clinvar/variation/36655/
2	165992344	C	T	1	410	0.002439		201460	Pathogenic	SCN1A:6323&LOC102724058:102724058	https://www.ncbi.nlm.nih.gov/clinvar/variation/201460/
4	183701783	G	A	1	410	0.002439		75097	Pathogenic	TRAPPC11:60684	https://www.ncbi.nlm.nih.gov/clinvar/variation/75097/
14	67600203	T	A	1	410	0.002439		536130	Pathogenic	PIGH:5283	https://www.ncbi.nlm.nih.gov/clinvar/variation/536130/
2	151508104	C	CT	1	410	0.002439		612348	Pathogenic	NEB:4703&RIF1:55183	https://www.ncbi.nlm.nih.gov/clinvar/variation/612348/
1	152307622	C	A	3	410	0.007317		259628	Pathogenic	FLG:2312	https://www.ncbi.nlm.nih.gov/clinvar/variation/259628/
7	31850714	C	A	1	410	0.002439		427102	Pathogenic/Likely_pathogenic	PDE1C:5137	https://www.ncbi.nlm.nih.gov/clinvar/variation/427102/
4	119269828	C	T	1	410	0.002439		682415	Pathogenic	USP53:54532	https://www.ncbi.nlm.nih.gov/clinvar/variation/682415/
1	68438247	AT	A	1	410	0.002439		104711	Pathogenic	RPE65:6121	https://www.ncbi.nlm.nih.gov/clinvar/variation/104711/
17	7702770	C	T	1	410	0.002439	0.000223028	39932	Pathogenic	WRAP53:55135	https://www.ncbi.nlm.nih.gov/clinvar/variation/39932/
17	67903834	C	CA	4	410	0.009756		512314	Pathogenic	BPTF:2186	https://www.ncbi.nlm.nih.gov/clinvar/variation/512314/
7	107710132	A	G	1	410	0.002439		19864	Pathogenic/Likely_pathogenic	SLC26A4:5172	https://www.ncbi.nlm.nih.gov/clinvar/variation/19864/
17	18122323	C	CA	1	410	0.002439		791685	Pathogenic	MYO15A:51168	https://www.ncbi.nlm.nih.gov/clinvar/variation/791685/
7	80661109	AAC	A	4	410	0.009756		227310	Pathogenic	CD36:948	https://www.ncbi.nlm.nih.gov/clinvar/variation/227310/
6	145686276	G	A	1	410	0.002439		18139	Pathogenic	EPM2A:7957	https://www.ncbi.nlm.nih.gov/clinvar/variation/18139/
6	43007265	G	A	1	410	0.002439		188114	Pathogenic/Likely_pathogenic	MEA1:4201&PPP2R5D:5528	https://www.ncbi.nlm.nih.gov/clinvar/variation/188114/
17	19381095	G	A	4	410	0.009756		417075	Pathogenic	MAPK7:5598	https://www.ncbi.nlm.nih.gov/clinvar/variation/417075/
11	64591825	G	A	1	410	0.002439		18555	Pathogenic	SLC22A12:116085	https://www.ncbi.nlm.nih.gov/clinvar/variation/18555/
7	23260003	C	T	2	410	0.004878	0.000198888	494920	Pathogenic	GPNMB:10457	https://www.ncbi.nlm.nih.gov/clinvar/variation/494920/
21	44333059	G	A	1	410	0.002439		420015	Pathogenic	CFAP410:755	https://www.ncbi.nlm.nih.gov/clinvar/variation/420015/
11	64809903	G	GGGGGC	1	410	0.002439		181217	Pathogenic	MEN1:4221	https://www.ncbi.nlm.nih.gov/clinvar/variation/181217/
10	87933154	G	T	1	410	0.002439		22891	Pathogenic/Likely_pathogenic	PTEN:5728	https://www.ncbi.nlm.nih.gov/clinvar/variation/22891/
12	65308634	C	T	1	410	0.002439	3.98454e-06	40013	Pathogenic	MSRB3:253827	https://www.ncbi.nlm.nih.gov/clinvar/variation/40013/
9	130494983	C	T	1	410	0.002439	3.19736e-05	21367	Pathogenic/Likely_pathogenic	ASS1:445	https://www.ncbi.nlm.nih.gov/clinvar/variation/21367/
2	189564186	C	T	1	410	0.002439		20457	Pathogenic	SLC40A1:30061	https://www.ncbi.nlm.nih.gov/clinvar/variation/20457/
5	132385435	C	T	1	410	0.002439		21465	Pathogenic	SLC22A5:6584	https://www.ncbi.nlm.nih.gov/clinvar/variation/21465/
16	88809717	GAGA	G	1	410	0.002439		33333	Pathogenic	APRT:353	https://www.ncbi.nlm.nih.gov/clinvar/variation/33333/
10	95067213	GT	G	2	410	0.004878		23450	Pathogenic	CYP2C8:1558	https://www.ncbi.nlm.nih.gov/clinvar/variation/23450/
12	123256924	C	T	1	410	0.002439		48181	Pathogenic	C12orf65:91574	https://www.ncbi.nlm.nih.gov/clinvar/variation/48181/
17	80112666	G	A	1	410	0.002439		187009	Pathogenic/Likely_pathogenic	GAA:2548	https://www.ncbi.nlm.nih.gov/clinvar/variation/187009/
14	24261779	G	A	1	410	0.002439		27522	Pathogenic/Likely_pathogenic	TGM1:7051	https://www.ncbi.nlm.nih.gov/clinvar/variation/27522/
8	102226031	C	T	1	410	0.002439		136330	Pathogenic	RRM2B:50484	https://www.ncbi.nlm.nih.gov/clinvar/variation/136330/
11	66801039	A	AT	1	410	0.002439		615980	Pathogenic	C11orf80:79703	https://www.ncbi.nlm.nih.gov/clinvar/variation/615980/
17	7900707	G	A	1	410	0.002439		540500	Pathogenic	CHD3:1107	https://www.ncbi.nlm.nih.gov/clinvar/variation/540500/
20	62952855	C	T	1	388	0.002577		166403	Pathogenic	SLC17A9:63910	https://www.ncbi.nlm.nih.gov/clinvar/variation/166403/
9	105619988	GT	G	2	410	0.004878		357769	Pathogenic/Likely_pathogenic	FKTN:2218	https://www.ncbi.nlm.nih.gov/clinvar/variation/357769/
7	107663412	C	T	1	410	0.002439		357529	Pathogenic	SLC26A4:5172	https://www.ncbi.nlm.nih.gov/clinvar/variation/357529/
1	114713911	C	T	1	410	0.002439		28942	Pathogenic	NRAS:4893	https://www.ncbi.nlm.nih.gov/clinvar/variation/28942/
5	35068265	G	A	1	410	0.002439	2.3861e-05	590591	Pathogenic	PRLR:5618	https://www.ncbi.nlm.nih.gov/clinvar/variation/590591/
2	43824071	C	T	1	410	0.002439		20019	Pathogenic	DYNC2LI1:51626&ABCG5:64240	https://www.ncbi.nlm.nih.gov/clinvar/variation/20019/
6	52043635	C	T	1	410	0.002439		455649	Pathogenic	PKHD1:5314	https://www.ncbi.nlm.nih.gov/clinvar/variation/455649/
1	152314225	CT	C	1	410	0.002439		495064	Pathogenic	FLG:2312&FLG-AS1:339400	https://www.ncbi.nlm.nih.gov/clinvar/variation/495064/
14	21431177	GCTGA	G	1	410	0.002439		512081	Pathogenic	CHD8:57680	https://www.ncbi.nlm.nih.gov/clinvar/variation/512081/
11	112228665	A	G	1	410	0.002439	0.000115742	15518	Pathogenic	PTS:5805	https://www.ncbi.nlm.nih.gov/clinvar/variation/15518/
15	74189244	T	G	1	410	0.002439	0.000537845	16177	Pathogenic	STRA6:64220	https://www.ncbi.nlm.nih.gov/clinvar/variation/16177/
1	85270827	AT	A	1	410	0.002439		21302	Pathogenic	BCL10:8915	https://www.ncbi.nlm.nih.gov/clinvar/variation/21302/
17	49619066	C	A	1	410	0.002439		818729	Pathogenic	SPOP:8405	https://www.ncbi.nlm.nih.gov/clinvar/variation/818729/
16	72154298	A	T	1	410	0.002439		611344	Pathogenic	PMFBP1:83449	https://www.ncbi.nlm.nih.gov/clinvar/variation/611344/
6	142771882	C	A	1	410	0.002439		226612	Pathogenic	HIVEP2:3097	https://www.ncbi.nlm.nih.gov/clinvar/variation/226612/
5	38925249	A	C	1	410	0.002439		39178	Pathogenic	OSMR:9180	https://www.ncbi.nlm.nih.gov/clinvar/variation/39178/
16	70479230	A	C	1	410	0.002439		610433	Pathogenic	FCSK:197258	https://www.ncbi.nlm.nih.gov/clinvar/variation/610433/
18	63798670	C	CT	3	410	0.007317		167428	Pathogenic	SERPINB7:8710	https://www.ncbi.nlm.nih.gov/clinvar/variation/167428/
9	129814061	TCTC	T	1	410	0.002439		20219	Pathogenic/Likely_pathogenic	TOR1A:1861	https://www.ncbi.nlm.nih.gov/clinvar/variation/20219/
16	1511137	A	G	1	410	0.002439		439752	Pathogenic	IFT140:9742	https://www.ncbi.nlm.nih.gov/clinvar/variation/439752/
7	96189371	TCATA	T	2	410	0.004878		227314	Pathogenic	SLC25A13:10165	https://www.ncbi.nlm.nih.gov/clinvar/variation/227314/
7	80669964	T	C	1	410	0.002439	5.97429e-05	28579	Pathogenic	CD36:948	https://www.ncbi.nlm.nih.gov/clinvar/variation/28579/
6	43038323	G	A	2	410	0.004878	7.96495e-06	193055	Pathogenic	CUL7:9820	https://www.ncbi.nlm.nih.gov/clinvar/variation/193055/
1	240493438	G	A	1	410	0.002439		361789	Pathogenic	GREM2:64388	https://www.ncbi.nlm.nih.gov/clinvar/variation/361789/
5	132370310	G	A	1	410	0.002439		177225	Pathogenic/Likely_pathogenic	SLC22A5:6584	https://www.ncbi.nlm.nih.gov/clinvar/variation/177225/
1	152305163	TC	T	1	410	0.002439		404912	Pathogenic	FLG:2312	https://www.ncbi.nlm.nih.gov/clinvar/variation/404912/
5	75547107	G	A	1	410	0.002439	0.00210443	214847	Pathogenic	POLK:51426	https://www.ncbi.nlm.nih.gov/clinvar/variation/214847/
17	8076668	G	GC	1	410	0.002439		622246	Pathogenic	ALOX12B:242	https://www.ncbi.nlm.nih.gov/clinvar/variation/622246/
5	132370023	C	G	1	410	0.002439		36684	Pathogenic	SLC22A5:6584	https://www.ncbi.nlm.nih.gov/clinvar/variation/36684/
12	102840492	C	T	1	410	0.002439		15651	Pathogenic	PAH:5053	https://www.ncbi.nlm.nih.gov/clinvar/variation/15651/
20	18543078	C	T	1	410	0.002439	1.98832e-05	101283	Pathogenic	SEC23B:10483	https://www.ncbi.nlm.nih.gov/clinvar/variation/101283/
5	74722562	C	T	1	410	0.002439		227134	Pathogenic	GFM2:84340	https://www.ncbi.nlm.nih.gov/clinvar/variation/227134/
9	94617839	C	T	1	410	0.002439		211421	Pathogenic/Likely_pathogenic	FBP1:2203	https://www.ncbi.nlm.nih.gov/clinvar/variation/211421/
1	155610270	G	A	1	410	0.002439		432468	Pathogenic	MSTO1:55154	https://www.ncbi.nlm.nih.gov/clinvar/variation/432468/
18	31598580	G	T	1	410	0.002439	3.98387e-06	28507	Pathogenic/Likely_pathogenic	TTR:7276	https://www.ncbi.nlm.nih.gov/clinvar/variation/28507/
1	40290870	G	GT	4	410	0.009756		19310	Pathogenic	ZMPSTE24:10269	https://www.ncbi.nlm.nih.gov/clinvar/variation/19310/
8	74364057	A	G	1	410	0.002439		609702	Pathogenic	GDAP1:54332	https://www.ncbi.nlm.nih.gov/clinvar/variation/609702/
12	101753409	G	A	1	410	0.002439		17803	Pathogenic	GNPTAB:79158	https://www.ncbi.nlm.nih.gov/clinvar/variation/17803/
20	4699758	G	A	1	410	0.002439	6.36264e-05	28444	Pathogenic/Likely_pathogenic	PRNP:5621	https://www.ncbi.nlm.nih.gov/clinvar/variation/28444/
16	89749806	G	A	1	410	0.002439		548634	Pathogenic/Likely_pathogenic	FANCA:2175	https://www.ncbi.nlm.nih.gov/clinvar/variation/548634/
6	89932572	C	T	1	410	0.002439	2.39122e-05	614148	Pathogenic	BACH2:60468	https://www.ncbi.nlm.nih.gov/clinvar/variation/614148/
10	49483504	G	A	1	410	0.002439		421792	Pathogenic	ERCC6:2074	https://www.ncbi.nlm.nih.gov/clinvar/variation/421792/
11	118262936	G	A	1	410	0.002439		576319	Pathogenic	MPZL2:10205	https://www.ncbi.nlm.nih.gov/clinvar/variation/576319/
17	42543568	C	T	1	410	0.002439		16605	Pathogenic	NAGLU:4669	https://www.ncbi.nlm.nih.gov/clinvar/variation/16605/
5	37180870	G	A	1	410	0.002439	1.59223e-05	830860	Pathogenic	CPLANE1:65250	https://www.ncbi.nlm.nih.gov/clinvar/variation/830860/
12	102852936	G	A	2	410	0.004878		108539	Pathogenic	PAH:5053	https://www.ncbi.nlm.nih.gov/clinvar/variation/108539/
11	22221136	C	T	1	410	0.002439		526537	Pathogenic	ANO5:203859	https://www.ncbi.nlm.nih.gov/clinvar/variation/526537/
1	152310981	G	T	1	410	0.002439		227201	Pathogenic	FLG:2312	https://www.ncbi.nlm.nih.gov/clinvar/variation/227201/
6	49457714	C	CAA	1	410	0.002439		544019	Pathogenic	MMUT:4594	https://www.ncbi.nlm.nih.gov/clinvar/variation/544019/
3	120674937	G	A	1	410	0.002439		76482	Pathogenic	HGD:3081	https://www.ncbi.nlm.nih.gov/clinvar/variation/76482/
1	228158957	C	A	3	410	0.007317	0.000305347	858916	Pathogenic	GJC2:57165	https://www.ncbi.nlm.nih.gov/clinvar/variation/858916/
1	152311564	CT	C	2	410	0.004878		404918	Pathogenic	FLG:2312	https://www.ncbi.nlm.nih.gov/clinvar/variation/404918/
1	45508975	G	A	1	410	0.002439		39757	Pathogenic	MMACHC:25974	https://www.ncbi.nlm.nih.gov/clinvar/variation/39757/

### Sheet: Table S3 
Table S3. 20 ClinVar pathogenic variants with MAF > 1% in HKG
	Allele frequency in				Has ClinVar references based on
Variant	HKG	gnomAD exomes EAS	gnomAD exomes	AF Fold (HKG/gnomad)	Chinese	East Asian (Non-Chinese)	Other populations	dbSNP ID	ClinVar
chr10:119030300CCCG>C	0.022	-	0.00813008	2.706	FALSE	FALSE	TRUE	rs538539239	https://www.ncbi.nlm.nih.gov/clinvar/variation/65391/
chr12:88118527A>AT	0.02	-	-	-	FALSE	FALSE	TRUE	rs727503855	https://www.ncbi.nlm.nih.gov/clinvar/variation/217623/
chr16:27344882A>G	0.529	0.5085	0.4478	1.18133	FALSE	FALSE	TRUE	rs1805010	https://www.ncbi.nlm.nih.gov/clinvar/variation/14666/
chr5:150848436C>T	0.405	0.4397	0.165	2.45455	FALSE	FALSE	TRUE	rs10065172	https://www.ncbi.nlm.nih.gov/clinvar/variation/30716/
chr10:6485181G>A	0.371	0.4136	0.3053	1.2152	TRUE	FALSE	FALSE	rs2236379	https://www.ncbi.nlm.nih.gov/clinvar/variation/586982/
chr11:48123823A>C	0.285	0.2757	0.1686	1.69039	FALSE	FALSE	TRUE	rs1566734	https://www.ncbi.nlm.nih.gov/clinvar/variation/8690/
chrX:106034370C>A	0.322	0.2484	0.1419	2.2692	FALSE	FALSE	TRUE	rs1804495	https://www.ncbi.nlm.nih.gov/clinvar/variation/9785/
chr3:10289773G>T	0.151	0.1892	0.08767	1.72237	FALSE	FALSE	TRUE	rs696217	https://www.ncbi.nlm.nih.gov/clinvar/variation/5062/
chr10:52771475C>T	0.159	0.1696	0.1407	1.13006	FALSE	FALSE	TRUE	rs1800450	https://www.ncbi.nlm.nih.gov/clinvar/variation/14350/
chrX:120626774A>T	0.185	0.1245	0.1994	0.927783	FALSE	FALSE	TRUE	rs17261572	https://www.ncbi.nlm.nih.gov/clinvar/variation/10792/
chr19:44908684T>C	0.115	0.0874	0.1385	0.830325	FALSE	TRUE	TRUE	rs429358	https://www.ncbi.nlm.nih.gov/clinvar/variation/17864/
chr13:20189473C>T	0.115	0.08274	0.00772	14.8964	TRUE	TRUE	TRUE	rs72474224	https://www.ncbi.nlm.nih.gov/clinvar/variation/17023/
chr11:2909210G>A	0.085	0.06994	0.0144	5.90278	TRUE	FALSE	TRUE	rs78838117	https://www.ncbi.nlm.nih.gov/clinvar/variation/6977/
chr6:46709361C>A	0.034	0.0575313	0.004546	7.4791	FALSE	TRUE	FALSE	rs76863441	https://www.ncbi.nlm.nih.gov/clinvar/variation/7914/
chrX:154532269C>A	0.024	0.0106506	0.0007759	30.9318	TRUE	TRUE	TRUE	rs72554665	https://www.ncbi.nlm.nih.gov/clinvar/variation/100058/
chr15:45107450T>A	0.024	0.00918778	0.0006399	37.5059	TRUE	TRUE	FALSE	rs180671269	https://www.ncbi.nlm.nih.gov/clinvar/variation/287079/
chr1:169555300T>C	0.012	0.00810664	0.0006472	18.5414	TRUE	FALSE	FALSE	rs118203905	https://www.ncbi.nlm.nih.gov/clinvar/variation/643/
chr11:61956946C>T	0.012	0.002501	0.0002625	45.7143	TRUE	FALSE	TRUE	rs200277476	https://www.ncbi.nlm.nih.gov/clinvar/variation/99725/
chr5:1216785G>A	0.151	0.0002719	1.991e-05	7584.13	TRUE	FALSE	TRUE	rs35329108	https://www.ncbi.nlm.nih.gov/clinvar/variation/2021/
chr6:75890140G>GA	0.039	0.000143349	0.0003225	120.93	FALSE	TRUE	FALSE	rs551348450	https://www.ncbi.nlm.nih.gov/clinvar/variation/523937/

### Sheet: Table S4
Table S4. Number of known and novel variants by impact and MAF
	Singletons		Doubletons		MAF≤0.01		0.01<MAF≤0.05		MAF>0.05		Total
Function impact	Novel	Known	Novel	Known	Novel	Known	Novel	Known	Novel	Known	Novel	Known
High	772	1987	17	400	4	262	5	332	1	428	799	3409
Moderate	5559	42832	77	8280	11	5661	20	8023	8	15999	5675	80795
Low	2471	26458	26	5522	8	4188	6	6964	5	18250	2516	61382
Modifier	2457	16296	102	3760	31	2715	57	4738	22	11571	2669	39080
Total	11259	87573	222	17962	54	12826	88	20057	36	46248	11659	184666

### Sheet: Table S5
Table S5. Significantly enriched disease genesets of DisGeNET associated with the high impact novel variants mapped to specific genes of HKG. The number in ( ) indicates gene number in the gene set
High impact novel variants mapped to genes	behavior (23)		body (59)								eye (70)						face (24)			foot (18)			hearing (27)			infant (39)				intellectual disability (30)		mental (42)			movement (24)		muscle (49)			nose (37)			respiratory (13)		sleep (40)
	Aggressive behavior (15)	Stereotyped Behavior (14)	Multiple congenitalanomalies (20)	5th finger Clinodactyly (19)	Low-set posteriorly rotated ears (17)	Congenital hypoplasia (15)	Brachycephaly (14)	Micromelia (12)	Generalized hirsutism (10)	Proximal placement of thumb (8)	Nystagmus (43)	Cataract (40)	Retinitis Pigmentosa (29)	Eye disorder (16)	Nyctalopia (13)	Astigmatism (12)	Round face (12)	Thin lips (10)	Facial diplegia (6)	Hypoplastic feet (12)	Short foot (12)	Polydactyly of toes (7)	Conductive hearing loss (20)	Mutism (8)	Echolalia (6)	Feeding difficulties in infancy (20)	Premature birth (13)	Ciliopathies (16)	Curated ciliopathies (10)	Severe intellectual disability (25)	Moderate intellectual disability (17)	Mild mental retardation (22)	Clumsiness - motor delay (23)	Peripheral axonal neuropathy (10)	Stereotypic movement disorder (14)	Joint stiffness (13)	Muscle hypotonia (43)	Generalized muscle weakness (11)	Fatigable weakness of swallowing muscles (6)	Anteverted nostril (25)	Short nose (18)	Prominent nasal bridge (14)	Respiratory failure (14)	Fatigable weakness of respiratory muscles (7)	Dilated ventricles (23)	Sleep disorders (22)	Sleep disturbances (20)	Dyssomnias (16)
SMC1A	1	1	1	1	1	1	1	1	1	1	1	1	1				1	1		1	1		1			1	1			1		1			1	1	1			1	1	1			1	1	1	1
KMT2A	1	1	1	1	1	1	1	1	1	1	1	1					1	1		1	1		1			1	1			1					1	1	1			1	1				1	1	1	1
SMC3				1	1	1	1	1	1	1	1	1	1				1	1		1	1		1			1	1			1	1	1				1	1			1	1	1			1	1	1	1
NIPBL			1	1	1	1	1	1	1	1	1	1				1		1		1	1		1			1	1			1						1	1			1	1				1	1	1	1
SKI		1	1	1	1	1	1		1		1	1								1	1	1	1			1									1	1	1			1					1
B3GLCT				1	1		1	1		1	1	1		1			1	1		1	1		1			1														1	1				1
CC2D2A					1						1	1	1	1		1	1					1				1		1	1		1						1			1		1			1
TMEM67			1		1						1	1		1			1					1	1			1		1	1	1	1						1			1		1
COL11A1			1	1			1	1			1	1		1		1	1			1	1						1													1	1
CTNNB1	1		1							1	1		1															1		1			1				1			1	1				1	1	1	1
CEP290					1	1			1		1	1	1	1								1						1	1			1					1			1		1
NFIX									1	1	1					1							1			1				1	1	1	1				1			1	1				1
WDR35				1		1	1	1			1	1								1	1							1	1											1
ASXL3			1		1													1					1			1				1	1		1				1				1	1				1	1	1
C9orf72	1	1																						1	1										1			1	1				1	1
CRX						1					1	1	1	1	1								1					1	1								1			1
GLE1			1		1														1					1									1	1			1	1	1				1	1
ARID2		1			1				1		1	1														1					1		1		1		1			1
CFAP410											1		1		1													1										1	1				1	1
LRP5			1				1				1	1		1									1			1	1					1					1
PCARE						1					1	1	1	1	1								1					1	1											1
PTCH1				1		1	1					1															1			1		1	1				1			1	1				1
TRPV4			1	1	1			1				1																		1			1	1		1	1						1
CEP41					1						1			1								1				1		1	1								1			1		1
CHMP2B	1	1																						1	1										1			1	1				1	1
EYS						1					1	1	1	1	1								1																	1
IFT80						1		1				1								1	1					1		1	1														1
KDM5B		1														1		1												1	1	1	1		1							1				1	1	1
PTH1R				1			1	1				1								1	1						1									1				1	1
CA4						1					1	1	1	1	1								1																	1
CACNA1A			1								1		1		1																1	1					1
CDHR1						1					1	1	1	1	1								1																	1
PRPF3						1					1	1	1	1	1								1																	1
SARS1	1	1																												1	1	1	1		1								1			1	1	1
USP8									1		1	1					1											1																		1	1	1
AMER1			1	1			1					1											1	1	1							1					1
C12orf4		1																												1	1	1	1		1		1									1	1	1
IRF2BPL			1								1								1																1		1										1
RTTN		1			1																									1	1				1							1			1	1	1	1
SCO2											1								1							1							1				1						1		1
SLC12A6				1			1				1								1														1	1							1				1
ARVCF												1										1	1			1						1					1					1
DNMT3A	1		1										1				1													1	1	1					1								1
HADHA			1										1		1																		1				1	1					1
INPPL1								1												1	1															1	1			1	1
MBOAT7		1																												1	1	1	1		1											1	1	1
TWNK											1	1	1						1															1			1
COL6A3																	1									1							1			1	1	1					1
LAMA1	1										1																						1				1								1
NAGLU	1												1																	1						1										1	1	1
AFG3L2											1																					1		1
ATF6											1		1		1
CENPE				1							1						1			1	1
CEP78											1	1	1		1	1
CKAP2L				1														1						1	1												1					1
COL1A2			1																					1	1		1									1	1
NDUFS8											1		1																	1							1
NEFH																																		1				1	1				1	1
PLEC																								1	1		1						1					1
TRAF3IP1											1	1				1												1
ATXN3											1																							1												1	1	1
CEP152	1			1																										1												1			1
GATA4				1						1								1														1									1	1
HARS1												1		1	1	1																		1			1
MOCS1											1															1															1				1
PON2																																						1	1				1	1
TBP	1																							1																						1	1	1
AP3D1											1				1	1
ASAH1											1																						1			1
COG5																														1	1	1	1				1
FZD4	1											1		1													1																			1
PHF21A							1				1																															1
PLXNA2												1	1			1																														1	1
SARDH																																1	1													1	1	1
ZMYND11	1		1																												1	1					1
BLM				1								1																				1									1
CDK5RAP2																														1	1														1
CHD3		1														1																			1										1
CLN3												1	1	1
KIF22								1																													1			1	1
MYL2																																	1				1	1
PKHD1					1																							1	1
ABCA12												1										1					1
AHCY																																	1										1		1
ARMC5									1								1
CACNA1S													1																														1	1
COPB2																														1															1
ORAI1																																					1	1
RPL5			1		1																																				1
SCNN1G																										1		1	1
SLC38A8											1
SYN1	1																														1
TNMD												1	1			1
ABCA1																			1															1
ACSM3												1																																		1
ADRA2B													1																																	1
AHSG																														1							1
AIRE												1	1
ATP7B	1
BCL11B			1																																		1
CALCR												1
CHD1		1																																	1
CROCC													1
FUZ																																				1
HLA-DQB2																																														1	1
LMBRD1																										1											1
LYPD4																														1		1
MICU1																																	1	1
NINL											1																	1
NKX2-6				1														1
NUP133																											1										1
POLR3B												1																				1
RSPH4A																							1																						1
SCLT1																												1
SLC2A4RG													1																	1
SLC37A3													1
SLC6A4																																														1	1
STK36																							1																						1

### Sheet: Table S6
Table S6. Genes of high impact novel variants in HKG with number of novel high impact variants ≥ 3
Gene symbol	Novel HKG variants under high impact	Variant allele frequency	GeneCards	Mode	Location of the variants	Exon literature search	Diseases	No. of novel HKG variants under high impact	No. of HKG individuals
MUC4	chr3:195786495G>GC;chr3:195786477G>GTA;chr3:195786491GA>G;chr3:195780404C>CCTGTAGATACTGAGGAAGTGCTGGTGACAGGAAGAGGGGTGGCCTGACCTGTGGATGATGAGGAAGGGCTGGTGACATGAAGAGGGGTGAT;chr3:195783178AGAGGGGTG>A	0.002439;0.002439;0.002439;0.002439;0.002439	https://www.genecards.org/cgi-bin/carddisp.pl?gene=MUC4	N/A	all located in the 2/25 exon. All frameshift variants.	The absent of exon 2 of this gene (MUC4/X) related to upregulation of MUC4/X in pancreatic cancer tissues with most differential expression in poorly differentiated tumors https://pubmed.ncbi.nlm.nih.gov/29777904/	May play a role in tumor progression	5	5
BTG3	chr21:17604252C>T;chr21:17604239G>A;chr21:17604224C>CCT;chr21:17604224C>CTT	0.002525;0.002475;0.002451;0.002451	https://www.genecards.org/cgi-bin/carddisp.pl?gene=BTG3	autosomal dominant	all located in the 4/6 exon. First two are stop gain. Later two are frameshifts of same position of difference alleles.	Many paper said the BTG3 is a candidate driver gene for various cancers. Cannot find the paper in PubMed saying it related to Cataract 37. Did not find the exon related related papers	May play a role in neurogenesis in the central nervous system Cataract 37	4	4
EPS8L1	chr19:55082463ACG>A;chr19:55082487AGCAGTGTGCGGCGGCCG>A;chr19:55082467CGGGGGGGCCGGAG>C;chr19:55082481TTCGC>T	0.002439;0.002439;0.002439;0.002439	https://www.genecards.org/cgi-bin/carddisp.pl?gene=EPS8L1	autosomal recessive, autosomal recessive	all located in the 12/20 exon. All frameshift	No paper mentioned the diseases or exon.	May play a role in membrane ruffling and remodeling of the actin cytoskeleton Fetal Akinesia Deformation Sequence 4, Bartter Syndrome, Type 1, Antenatal	4	4
ZGRF1	chr4:112560904GTAGTTCAAAT>G;chr4:112560900CTG>C;chr4:112631969CCA>C;chr4:112587395G>T	0.002439;0.002439;0.002439;0.002439	https://www.genecards.org/cgi-bin/carddisp.pl?gene=ZGRF1	autosomal dominant	First two located in the same exon 19/28. 969 located in 3/28. The last one located in 12/28 Fist 3 are frameshift, the last one is stop_gained.	The variant related to the diseases is located on exon 14 and 4. https://www.ncbi.nlm.nih.gov/pmc/articles/PMC4847873/ Did not find the exon related related papers	childhood apraxia of speech	4	4
CACNA1A	chr19:13207937A>C;chr19:13207878TGCTGC>T;chr19:13207876GC>G	0.004878;0.002439;0.002463	https://www.genecards.org/cgi-bin/carddisp.pl?gene=CACNA1A	autosomal dominant, autosomal dominant	all located in the last exon 48/48. First one stop gain. Other two frameshift	Genetically, Spinocerebellar ataxia (SCA) type 6 is caused by expansion of a trinucleotide CAG repeat in the last exon of longest isoform CACNA1A gene on chromosome 19p13.1-p13.2. https://pubmed.ncbi.nlm.nih.gov/29427102/	spinocerebellar ataxia type 6, familial paroxysmal ataxia	3	4
FCGBP	chr19:39902466CTT>C;chr19:39918335TG>T;chr19:39902469CT>C	0.002439;0.002439;0.002439	https://www.genecards.org/cgi-bin/carddisp.pl?gene=FCGBP	autosomal recessive, autosomal recessive	First and last located in the last exon 8/28. the middle one is 4/28. All are frameshift	Did not find the affected exon related to the disease.	May be involved in the maintenance of the mucosal structure as a gel-like component of the mucosa. von willebrand disease type 3	3	3
NAT1	chr8:18222851A>ATATTT;chr8:18222849A>ATATTTATATTT;chr8:18222855A>ATTTATTTATATTTAAT	0.002439;0.002439;0.002439	https://www.genecards.org/cgi-bin/carddisp.pl?gene=NAT1	autosomal dominant	all located in the 3/3 exon. All frameshift.	Did not find the affected exon related to the disease.	Neural Tube Defects	3	3
WFDC1	chr16:84313058CGCGCTGTCAG>C;chr16:84313056CG>C;chr16:84313053G>GT	0.002439;0.002439;0.002439;0.002439	https://www.genecards.org/cgi-bin/carddisp.pl?gene=WFDC1	N/A	all located in the 2/7 exon. all frameshift	Did not find the exon related related papers	This gene is downregulated in many cancer types and may be involved in the inhibition of cell proliferation.	3	3

### Sheet: Table S7
Table S7. Novel variants with MAF>0.05
chr	position	ref	alt	ac	an	af	consequence	impact	gene	ENSG	ENST
11	1584674	T	TCCCCCACAAGAACCGCAGCCCCCCTTGCAGCCTCCACAGGAGCCACAGCCCCCCTTGGAG	63	410	0.154	inframe_insertion	MODERATE	KRTAP5-1	ENSG00000205869	ENST00000382171.2
14	23104268	T	A	77	410	0.188	downstream_gene_variant	MODIFIER	C14orf119	ENSG00000179933	ENST00000319074.6
14	23104408	G	C	79	410	0.193	downstream_gene_variant	MODIFIER	C14orf119	ENSG00000179933	ENST00000319074.6
14	23104478	A	T	79	410	0.193	downstream_gene_variant	MODIFIER	C14orf119	ENSG00000179933	ENST00000319074.6
17	18605966	A	G	12	188	0.064	non_coding_transcript_exon_variant	MODIFIER	CCDC144B	ENSG00000154874	ENST00000618081.4
17	71338840	CTTTCTTTCTTCCTTCCTTTCTTTCTTTCTTTCTTT	C	12	236	0.051	intergenic_variant	MODIFIER
17	74893524	GGGCTCCGTAGGTTCCATGGGCTCCGTAGGTTCCATGGGCTCCGTAGGTTCCATC	G	35	410	0.085	inframe_deletion	MODERATE	FADS6	ENSG00000172782	ENST00000612771.5
17	81416498	T	TGCGTGTGCGCGTGTGTGTCCATGAAAATGGGTGTGTGCATGTGTGTGCATGTGTATGTCCATGAGGATGGGTGTGTGC	37	410	0.09	intron_variant	MODIFIER	BAHCC1	ENSG00000266074	ENST00000584436.7
18	112334	G	T	18	350	0.051	intron_variant&non_coding_transcript_variant	MODIFIER	ROCK1P1	ENSG00000263006	ENST00000608049.5
19	58582236	C	CAAAAAAAA	39	410	0.095	non_coding_transcript_exon_variant	MODIFIER	CENPBD1P1	ENSG00000213753	ENST00000651608.1
2	176601049	T	A	75	410	0.183	non_coding_transcript_exon_variant	MODIFIER	MIR1246	ENSG00000283203	ENST00000636535.1
3	21406683	TAAAAAAAA	T	21	404	0.052	downstream_gene_variant	MODIFIER	VENTXP7	ENSG00000236380	ENST00000475503.1
3	44114243	T	A	79	410	0.193	mature_miRNA_variant	MODIFIER	MIR138-1	ENSG00000207954	ENST00000385219.1
4	13575895	CTTT	C	33	406	0.081	intron_variant	MODIFIER	BOD1L1	ENSG00000038219	ENST00000040738.10
5	1096807	AGGAAGGAGGGAAGGGAGGGAAGGAAGGAGGGAGGGAG	A	24	338	0.071	intron_variant	MODIFIER	SLC12A7	ENSG00000113504	ENST00000264930.10
7	100773854	G	GTT	32	410	0.078	frameshift_variant	HIGH	ZAN	ENSG00000146839	ENST00000613979.5
7	108098356	A	ACATAGGGGTTGATGGACGCCCCCTCCCCGCCCTCCCACTATGGACTTACGCTGGCAGCC	83	410	0.202	intron_variant	MODIFIER	LAMB4	ENSG00000091128	ENST00000388781.8
7	142796707	C	G	83	410	0.202	missense_variant	MODERATE	TRBJ2-2P	ENSG00000211766	ENST00000390414.1
7	142796777	A	T	86	410	0.21	upstream_gene_variant	MODIFIER	TRBC2	ENSG00000211772	ENST00000466254.1
7	142796847	A	T	86	410	0.21	missense_variant	MODERATE	TRBJ2-3	ENSG00000211767	ENST00000390415.1
7	157441725	T	TCGGCGCCTGGCGTAGCGTCTGTGGTGGGCTCTTCCGGG	22	392	0.056	intergenic_variant	MODIFIER
8	10610079	T	TCCTCTAACTGCACCCTCTCTTCTTGCAGCCCTTCTATTACTTTAGTCC	45	410	0.11	inframe_insertion	MODERATE	RP1L1	ENSG00000183638	ENST00000382483.4
8	37747366	C	G	28	410	0.068	intron_variant	MODIFIER	ERLIN2	ENSG00000147475	ENST00000519638.3
Y	19315925	A	AAAAGAAAGAAAGAAAGAAAG	27	206	0.131	intergenic_variant	MODIFIER
Y	19315925	A	AAAAGAAAGAAAG	62	206	0.301	intergenic_variant	MODIFIER
Y	19315925	A	AAAAGAAAG	37	206	0.18	intergenic_variant	MODIFIER

### Sheet: Table S8
Table S8. Imputation result by comparison of 1000 Genomes with HKG+1000 Genomes
Chr	All			MAF>0.05			MAF≤0.05
	Average info score		Change (%)	Average info score		Change (%)	Average info score		Change (%)
	1000G	1000G+HKG		1000G	1000G+HKG		1000G	1000G+HKG
chr1	0.697	0.699	0.294	0.641	0.635	-0.977	0.814	0.833	2.407
chr2	0.678	0.68	0.311	0.636	0.641	0.72	0.772	0.769	-0.367
chr3	0.686	0.713	3.963	0.638	0.664	4.187	0.802	0.829	3.439
chr4	0.586	0.608	3.711	0.552	0.581	5.314	0.675	0.68	0.854
chr5	0.635	0.646	1.73	0.59	0.595	0.902	0.73	0.754	3.179
chr6	0.724	0.73	0.817	0.682	0.699	2.467	0.818	0.8	-2.242
chr7	0.633	0.638	0.814	0.599	0.595	-0.703	0.718	0.745	3.765
chr8	0.619	0.657	6.064	0.571	0.602	5.421	0.736	0.787	6.976
chr9	0.654	0.682	4.376	0.609	0.641	5.209	0.735	0.757	3.056
chr10	0.629	0.629	-0.09	0.59	0.6	1.715	0.733	0.703	-4.109
chr11	0.735	0.756	2.849	0.7	0.719	2.688	0.819	0.847	3.456
chr12	0.66	0.659	-0.149	0.638	0.634	-0.522	0.721	0.725	0.614
chr13	0.533	0.565	5.921	0.483	0.512	5.913	0.655	0.692	5.637
chr14	0.672	0.663	-1.307	0.631	0.623	-1.292	0.762	0.755	-0.989
chr15	0.665	0.685	2.893	0.627	0.651	3.785	0.753	0.762	1.145
chr16	0.71	0.732	3.043	0.676	0.701	3.814	0.782	0.794	1.471
chr17	0.695	0.716	2.952	0.664	0.688	3.497	0.764	0.782	2.34
chr18	0.542	0.563	3.98	0.5	0.525	5.132	0.648	0.655	1.088
chr19	0.727	0.729	0.223	0.705	0.704	-0.241	0.79	0.802	1.519
chr20	0.644	0.659	2.332	0.604	0.61	1.032	0.731	0.764	4.574
chr21	0.583	0.586	0.49	0.552	0.556	0.857	0.67	0.667	-0.456
chr22	0.714	0.735	2.949	0.68	0.701	3.118	0.786	0.805	2.398

### Sheet: Table S9
Table S9. Common variants in NARD_HK but rare in HKG with a Cook's distance > 0.0002
chr	position	ref	alt	Variant allele frequency of NARD_HK	Variant allele frequency of HKG	Mapped gene	VEP consequence
17	28372165	G	C	0.862069	0.009756	SARM1	missense_variant
7	142801149	A	T	0.5	0.007317	TRBC2	missense_variant
5	112165119	C	CTAAAA	0.405172	0.005747	EPB41L4A	splice_acceptor_variant
17	5431544	C	A	0.155172	0.002439	C1QBP	downstream_gene_variant
9	137102312	G	C	0.137931	0.002513	MAN1B1	intron_variant
11	55639048	C	T	0.12069	0.002874	OR4P4	missense_variant
X	71104307	C	T	0.108108	0.007317	FOXO4	downstream_gene_variant

### Sheet: Table S10
Table S10. Published variants in Hong Kong individuals
PMID	Total No.	Case No.	Control No.	Variant No.
26202167	5538	1639	3899	6
29625966	5935	2285	3650	4
22711332	3786	173	3613	1
24001599	4830	1611	3219	10
21326321	4374	1230	3144	8
17603472	3169	333	2836	2
23894155	2670	0	2670	30
23532257	7840	5366	2474	11
19286673	3270	910	2360	4
22004975	2805	612	2193	7
26234566	2095	0	2095	1
27744525	5640	3652	1988	3
23614478	2146	1073	1073	2
20628598	2986	1342	1644	5
24465431	3153	1567	1586	1
18469204	3011	1481	1530	13
19225526	2350	910	1440	5
21147891	2214	816	1398	9
21054477	1330	0	1330	1
20731705	1344	71	1273	6
31610042	2079	892	1187	8
20855474	1182	0	1182	3
21075100	1391	382	1009	3
17460697	2500	1500	1000	1
20105189	973	0	973	17
17652958	942	0	942	10
21765051	1163	235	928	15
19357697	1234	314	920	32
21179028	1782	892	890	32
31796800	1787	941	846	142
15818672	827	180	647	2
21059098	1979	1378	601	5
22515931	2062	1462	600	15
22773901	1039	462	577	12
15295696	1030	516	514	4
25526816	642	172	470	19
15815688	836	385	451	1
21198739	450	0	450	3
31377148	670	235	435	25
20216084	560	126	434	3
28813580	822	422	400	30
18067551	656	263	393	7
27841854	585	195	390	1
18782836	770	380	390	3
12818411	645	281	364	1
32775599	829	466	363	12
21283760	702	343	359	17
22015308	812	462	350	7
32480025	344	0	344	9
16630148	567	251	316	3
17651144	630	315	315	1
29280200	300	0	300	5
22332214	600	300	300	21
17510949	558	279	279	3
24393350	698	423	275	2
18334738	265	0	265	2
19451718	520	256	264	13
28342042	947	693	254	1
17167412	407	163	244	6
17409931	480	240	240	1
15028278	207	0	207	64
31198474	391	190	201	7
20357201	606	405	201	17
15837751	380	180	200	1
17465455	199	0	199	2
26302166	198	0	198	1
20664799	245	55	190	14
23887765	343	165	178	26
19732897	232	56	176	7
19523460	316	140	176	3
29656768	419	246	173	1
18421087	318	163	155	58
16185528	301	151	150	27
15607533	342	228	114	1
29081827	162	54	108	29
31346172	208	109	99	9
11338173	297	200	97	2
12752569	167	82	85	1
31640730	58	0	58	8898677
9454741	83	43	40	3
26120503	36	19	17	8
22850760	12	0	12	2
27900367	4	2	2	3
31360996	6	4	2	15
